# Integration of cell wall synthesis activation and chromosome segregation during cell division in *Caulobacter*

**DOI:** 10.1101/2022.11.05.515301

**Authors:** Christopher R. Mahone, Xinxing Yang, Joshua W. McCausland, Isaac P. Payne, Jie Xiao, Erin D. Goley

**Affiliations:** Department of Biological Chemistry, Johns Hopkins University School of Medicine, Baltimore, MD, USA; Department of Biophysics and Biophysical Chemistry, Johns Hopkins University School of Medicine, Baltimore, MD, USA; Hefei National Laboratory for Physical Sciences at the Microscale, School of Basic Medical Sciences, Division of Life Sciences and Medicine, University of Science and Technology of China, Hefei, 230026, China

## Abstract

To divide, bacteria must synthesize and remodel their peptidoglycan (PG) cell wall, a protective meshwork that maintains cell shape. FtsZ, a tubulin homolog, dynamically assembles into a midcell band, recruiting division proteins including the PG synthases FtsW and FtsI. FtsWI are activated to synthesize PG and drive constriction at the appropriate time and place, however their activation pathway remains unresolved. In *Caulobacter crescentus*, FtsWI activity requires FzlA, an essential FtsZ-binding protein. Through time-lapse imaging and single-molecule tracking of *C. crescentus* FtsW and FzlA in perturbed genetic backgrounds, we demonstrate that FzlA is a limiting constriction activation factor that converts inactive, fast-moving FtsW to an active, slow-moving state. We find that FzlA interacts with the DNA translocase FtsK, and place FtsK genetically in a pathway with FzlA and FtsWI. Misregulation of the FzlA-FtsK-FtsWI pathway leads to heightened DNA damage and cell death. We propose that FzlA integrates the FtsZ ring, chromosome segregation, and PG synthesis to ensure robust and timely constriction during *Caulobacter* division.
