## Supplementary material for "Integration of cell wall synthesis activation and chromosome segregation during cell division in *Caulobacter*": Table S1

### Sheet: Sheet1
Strain (EG####)	fzlA/FzlA condition	ftsWI variant	Halo-fusion	Average velocity ± SEM (nm/s)	N (Velocities)	% Moving	Average stationary time (s)	N (Stationary)	Percentage of slow- moving molecules (%)	Slow population average velocity (nm/s)	Fast population average velocity (nm/s)
3052	WT	WT	FtsWWT	24.92 ± 1.14	318	50.7 ± 1.3	9.4 ± 0.5	210	89.9 ± 34.4	22.2 ± 6.5	54.6 ± 11.4
3053	WT	ftsW**I*	FtsW**	16.57 ± 0.72	403	53.2 ± 1.4	16.2 ± 0.8	249	82.9 ± 24.3	10.8 ± 1.1	51.4 ± 13.3
3207	ΔfzlA	ftsW**I*	FtsW**	26.08 ± 1.55	198	25.8 ± 1.4	10.4 ± 0.4	366	15.8 ± 27.1	8.0 ± 7.6	28.1 ± 3.3
3619	halo-fzlA	WT	Halo-FzlA	17.32 ± 1.08	104	41.0 ± 2.1	10.9 ± 0.7	153	76 ± 15	13.42 ± 1.00	34.42 ± 9.14
3617	halo-fzlA	ftsW**I*	Halo-FzlA	20.3 ± 2.54	71	27.5 ± 2.2	11.5 ± 0.6	174	51 ± 10	7.22 ± 0.54	35.00 ± 6.38
3523 (+0.001% xylose)	+FzlA (WT)	WT	FtsWWT	19.58 ± 1.05	230	44.3 ± 1.8	10.9 ± 0.6	244	48.0 ± 30.0	12.6 ± 4.2	26.6± 8.2
3523 (+0.001% glucose)	-FzlA (depleted 7hr)	WT	FtsWWT	23.01 ± 1.86	117	50.3 ± 2.5	8.8 ± 0.7	107	35.4 ± 19.8	8.6± 2.8	31.6 ± 6.6
3537	EV (WT)	WT	FtsWWT	32.27 ± 3.55	472	54.5 ± 2.3	7.1 ± 0.3	381	58.4 ± 22.5	19.8 ± 7.6	54.2 ± 28.6
3519	fzlA OE (++FzlA)	WT	FtsWWT	23.24 ± 0.85	300	57.0 ± 1.3	9.6 ± 0.4	291	86.2 ± 28.6	19.2 ± 3.0	45.2 ± 8.0
3538	EV (WT)	ftsW**I*	FtsW**	16.29 ± 1.20	160	59.0 ± 2.1	8.6 ± 0.7	123	63.3 ± 21.0	9.9 ± 1.6	27.4 ± 9.9
3525	fzlA OE (++FzlA)	ftsW**I*	FtsW**	13.45 ± 0.80	205	57.9 ± 1.4	10.9 ± 0.8	159	48.6 ± 12.4	7.7± 0.6	18.8 ± 3.4
