## Supplementary material for "Integration of cell wall synthesis activation and chromosome segregation during cell division in *Caulobacter*": Table S2

### Sheet: Sheet1
Protein name	Accession number	Relative quantity in 3xFLAG	Relative quantity in WT	fold difference
glutathione S-transferase [Caulobacter crescentus CB15]	NP_422433.1 (+1)	267	2	133.5
cell division protein FtsK [Caulobacter crescentus NA1000]	YP_002519192.1	27	1	27
ketol-acid reductoisomerase [Caulobacter crescentus CB15]	NP_420923.1 (+1)	18	1	18
carbamoyl phosphate synthase large subunit [Caulobacter crescentus CB15]	NP_421694.1 (+1)	15	1	15
50S ribosomal protein L19 [Caulobacter crescentus CB15]	NP_419016.1	14	1	14
ABC transporter ATP-binding protein [Caulobacter crescentus CB15]	NP_420951.1 (+1)	13	1	13
leucyl-tRNA synthetase [Caulobacter crescentus CB15]	NP_422543.1 (+1)	13	1	13
alanyl-tRNA synthetase [Caulobacter crescentus CB15]	NP_421332.1 (+1)	23	2	11.5
phosphogluconate dehydratase [Caulobacter crescentus CB15]	NP_420860.1 (+1)	11	1	11
methylmalonate-semialdehyde dehydrogenase [Caulobacter crescentus CB15]	NP_421077.1 (+1)	11	1	11
cell division protein FtsZ [Caulobacter crescentus CB15]	NP_421343.1 (+1)	10	1	10
multifunctional fatty acid oxidation complex subunit alpha FadJ [Caulobacter crescentus NA1000]	YP_002515449.1	10	1	10
inosine-5'-monophosphate dehydrogenase [Caulobacter crescentus CB15]	NP_420428.1 (+1)	10	1	10
30S ribosomal protein S2 [Caulobacter crescentus CB15]	NP_420730.1 (+1)	9	1	9
threonyl-tRNA synthetase [Caulobacter crescentus CB15]	NP_419283.1 (+1)	9	1	9
citrate synthase [Caulobacter crescentus CB15]	NP_420713.1 (+1)	26	3	8.66667
succinate dehydrogenase flavoprotein subunit [Caulobacter crescentus CB15]	NP_422321.1 (+1)	8	1	8
fumarate hydratase [Caulobacter crescentus CB15]	NP_420912.1 (+1)	8	1	8
valyl-tRNA synthetase [Caulobacter crescentus CB15]	NP_420133.1 (+1)	8	1	8
glyceraldehyde-3-phosphate dehydrogenase [Caulobacter crescentus CB15]	NP_422042.1 (+1)	21	3	7
single-strand binding protein [Caulobacter crescentus CB15]	NP_420280.1 (+1)	14	2	7
aspartyl-tRNA synthetase [Caulobacter crescentus CB15]	NP_420699.1 (+1)	7	1	7
tryptophanyl-tRNA synthetase [Caulobacter crescentus CB15]	NP_418883.1 (+1)	7	1	7
5-methyltetrahydropteroyltriglutamate/homocysteine S-methyltransferase [Caulobacter crescentus CB15]	NP_419301.1 (+1)	20	3	6.66667
50S ribosomal protein L17 [Caulobacter crescentus CB15]	NP_420086.1 (+1)	12	2	6
acetyl-CoA carboxylase carboxyltransferase subunit alpha [Caulobacter crescentus CB15]	NP_421789.1 (+1)	6	1	6
50S ribosomal protein L9 [Caulobacter crescentus CB15]	NP_420477.1 (+1)	11	2	5.5
S-adenosyl-L-homocysteine hydrolase [Caulobacter crescentus CB15]	NP_419076.1 (+1)	16	3	5.33333
MotA/TolQ/ExbB proton channel family protein [Caulobacter crescentus CB15]	NP_421139.1 (+1)	16	3	5.33333
serine hydroxymethyltransferase [Caulobacter crescentus CB15]	NP_420170.1 (+1)	16	3	5.33333
alanine dehydrogenase [Caulobacter crescentus CB15]	NP_422368.1 (+1)	31	6	5.16667
fructose-1,6-bisphosphate aldolase [Caulobacter crescentus CB15]	NP_422044.1 (+1)	10	0	#DIV/0!
50S ribosomal protein L16 [Caulobacter crescentus CB15]	NP_420068.1 (+1)	9	0	#DIV/0!
DNA polymerase III subunit beta [Caulobacter crescentus CB15]	NP_418975.1 (+1)	13	0	#DIV/0!
glucokinase [Caulobacter crescentus CB15]	NP_420859.1 (+1)	12	0	#DIV/0!
phosphoribosylformylglycinamidine synthase II [Caulobacter crescentus CB15]	NP_421303.1 (+1)	8	0	#DIV/0!
acetyl-CoA acetyltransferase [Caulobacter crescentus CB15]	NP_418896.1 (+1)	8	0	#DIV/0!
deoxyhypusine synthase-like protein [Caulobacter crescentus CB15]	NP_419178.1 (+1)	6	0	#DIV/0!
hypoxanthine-guanine phosphoribosyltransferase [Caulobacter crescentus CB15]	NP_421017.1 (+1)	9	0	#DIV/0!
iron/ascorbate family oxidoreductase [Caulobacter crescentus CB15]	NP_419019.1 (+1)	7	0	#DIV/0!
enoyl-CoA hydratase [Caulobacter crescentus CB15]	NP_418826.1 (+1)	6	0	#DIV/0!
acetoacetyl-CoA reductase [Caulobacter crescentus CB15]	NP_419330.1 (+1)	6	0	#DIV/0!
isoleucyl-tRNA synthetase [Caulobacter crescentus CB15]	NP_419518.1 (+1)	6	0	#DIV/0!
acetyl-CoA acetyltransferase [Caulobacter crescentus CB15]	NP_419711.1 (+1)	7	0	#DIV/0!
arginyl-tRNA synthetase [Caulobacter crescentus CB15]	NP_422153.1 (+1)	6	0	#DIV/0!
lysyl-tRNA synthetase [Caulobacter crescentus CB15]	NP_418903.1 (+1)	5	0	#DIV/0!
ribonuclease PH [Caulobacter crescentus CB15]	NP_418971.1 (+1)	6	0	#DIV/0!
aspartate-semialdehyde dehydrogenase [Caulobacter crescentus CB15]	NP_419072.1 (+1)	6	0	#DIV/0!
electron transfer flavoprotein subunit alpha [Caulobacter crescentus CB15]	NP_419543.1 (+1)	5	0	#DIV/0!
DNA topoisomerase IV subunit B [Caulobacter crescentus CB15]	NP_420781.1 (+1)	6	0	#DIV/0!
cell cycle transcriptional regulator CtrA [Caulobacter crescentus CB15]	NP_421829.1 (+1)	5	0	#DIV/0!
tldD protein [Caulobacter crescentus CB15]	NP_422205.1 (+1)	5	0	#DIV/0!
acetyl-CoA carboxylase, carboxyl transferase subunit beta [Caulobacter crescentus CB15]	NP_422336.1 (+1)	6	0	#DIV/0!
UDP-galactopyranose mutase [Caulobacter crescentus NA1000]	YP_002515838.3	5	0	#DIV/0!
Glu/Leu/Phe/Val dehydrogenase [Caulobacter crescentus CB15]	NP_420885.1 (+1)	5	0	#DIV/0!
aspartyl/glutamyl-tRNA amidotransferase subunit A [Caulobacter crescentus CB15]	NP_421240.1 (+1)	5	0	#DIV/0!
3-deoxy-manno-octulosonate cytidylyltransferase [Caulobacter crescentus CB15]	NP_421728.1 (+1)	5	0	#DIV/0!
