## Supplementary material for "Integration of cell wall synthesis activation and chromosome segregation during cell division in *Caulobacter*": Table S3

### Sheet: Sheet1
Strain (EG####)	fzlA or ftsK genotype	ftsWI genotype	Induction or Depletion time	% High GFP expressing	Total cells measured in three biological replicates
3653	WT	WT	NA	0.97 ± 0.40	1595
3655	WT	ftsW**I*	NA	4.59 ± 0.47	1729
3667	ΔfzlA	ftsW**I*	NA	0.79 ± 0.26	1299
3658	EV	WT	4 hr induction	1.12 ± 0.24	1646
	(WT)		6 hr induction	1.71 ± 0.36	2138
			8 hr induction	2.08 ± 0.70	2100
3664	fzlA OE	WT	4 hr induction	3.26 ± 0.25	2151
	(++FzlA)		6 hr induction	4.65 ± 0.82	2022
			8 hr induction	4.53 ± 1.04	1954
3668	EV	ftsW**I*	4 hr induction	4.63 ± 0.31	2691
	(WT)		6 hr induction	5.86 ± 1.42	1342
			8 hr induction	3.75 ± 0.83	1442
3672	fzlA OE	ftsW**I*	4 hr induction	8.99 ± 2.03	1759
	(++FzlA		6 hr induction	11.94 ± 1.64	1996
			8 hr induction	14.56 ± 2.37	1346
3900	FtsKC depletion	WT	+xyl 4hr (replete)	1.01 ± 0.29	1461
			4 hr depletion	0.817 ± 0.31	1479
			6 hr depletion	3.88 ± 0.36	1174
			8 hr depletion	7.80 ± 1.21	1101
3904	FtsKFL depletion	WT	+xyl 4hr (replete)	1.08 ± 0.28	1434
			4 hr depletion	0.647 ± 0.36	1534
			6 hr depletion	0.360 ± 0.08	1400
			8 hr depletion	2.10 ± 0.24	1187
3902	FtsKFL depletion	ftsW**I*	+xyl 4hr (replete)	2.22 ± 0.45	1476
			4 hr depletion	4.00 ± 0.43	1496
			6 hr depletion	6.62 ± 0.77	1346
			8 hr depletion	12.2 ± 2.50	1492
