## Supplementary material for "Integration of cell wall synthesis activation and chromosome segregation during cell division in *Caulobacter*": Table S4

### Sheet: Caulobacter strains
Organsim	Strain (original name)	Strain (EG name)	Parental strain	Plasmid	Donor Strain	Method	Genotype/description	Reference
Caulobacter crescentus	-	EG742	NA1000	pEG568	-	-	ftsK::ftsK-FLAG, kanR
C. crescentus	-	EG865	NA1000	-	-	-	NA1000; synchronizable derivative of CB15, markerless	Evinger and Agabian. J. Bacteriol. 1977
C. crescentus	ML2159	EG1557	ML76	-	-	-	NA1000 ftsW F145L, A246T; ftsII45V, markerless	Modell et al. PLoS Biol. 2014
C. crescentus	-	EG1644	EG865	pBXMCS2 (pEG267)	-	electroporation	empty vector control for xylose induction from a high-copy plasmid, kanR	-
C. crescentus	-	EG2170	EG1557 (ML2159)	pEG333	-	electroporation and allelic exchange	fzlA::ΔfzlA in a ftsWI**I* background (ftsW**I* [ftsW(F145L,A246T); ftsI(I45V)]), markerless	Lariviere et al. Curr Biol. 2019
C. crescentus	-	EG2217	EG865	-	-	-	fzlA::3xFLAG-fzlA, markerless	Lariviere et al. Mol Micro. 2017
C. crescentus	-	EG2427	EG865	pEG557	-	electroporation	ftsK::mcherry-ftsK in a WT background, gentR	-
C. crescentus	-	EG2428	pEG2217	pEG557	-	electroporation	ftsK::mcherry-ftsK in a fzlA::3xFLAG-fzlA background, gentR	-
C. crescentus	-	EG2973	EG1557 (ML2159)	pEG1641	-	electroporation and allelic exchange	fzlA::gentR (functionally ΔfzlA) in a ftsWI**I* [ftsW(F145L,A246T); ftsI(I45V)] background, markerless	-
C. crescentus	LS4202	EG2996	-	-	-	-	ftsK::ftsK∆aa334-806 and xylX::Pxyl ftsK, kanR	Wang et al. J. Bacteriol 2006
C. crescentus	-	EG3052	EG865	pEG1674	-	electroporation and allelic exchange	ftsW::halo-ftsW in a WT background, markerless	-
C. crescentus	-	EG3053	EG1557 (ML2159)	pEG1674	-	electroporation and allelic exchange	ftsW::halo-ftsW** [ftsW(F145L,A246T)] in a ftsI* [ftsI(I45V)] background , markerless	-
C. crescentus	-	EG3207	EG3053	-	EG2973	transduction	ftsW::halo-ftsW** [ftsW(F145L,A246T)] in a background of fzlA::gentR and ftsI* [ftsI(I45V)], markerless	-
C. crescentus	-	EG3299	EG865	pEG1755	-	electroporation	xylX::Pxyl ftsK in a WT background, gentR	-
C. crescentus	-	EG3300	EG1557 (ML2159)	pEG1755	-	electroporation	xylX::Pxyl ftsK in a ftsWI**I* [ftsW(F145L,A246T); ftsI(I45V)] background , gentR	-
C. crescentus	-	EG3332	EG3299	pEG1756	-	electroporation	xylX::Pxyl ftsK; ftsK::specR in a WT background, gentR	-
C. crescentus	-	EG3333	EG3300	pEG1756	-	electroporation	xylX::Pxyl ftsK; ftsK::specR in a ftsWI**I* [ftsW(F145L,A246T); ftsI(I45V)] background , gentR	-
C. crescentus	-	EG3463	EG3052	pEG342	-	electroporation	xylX::Pxyl fzlA; ftsW::halo-ftsW , specR	-
C. crescentus	-	EG3466	EG1557 (ML2159)	pEG267	-	electroporation	empty vector control for xylose induction on a high-copy plasmid in a ftsWI**I* [ftsW(F145L,A246T); ftsI(I45V)] background, kanR	-
C. crescentus	-	EG3467	EG1557 (ML2159)	pEG325	-	electroporation	Pxyl fzlA on a high-copy plasmid in a ftsWI**I* [ftsW(F145L,A246T); ftsI(I45V)] background, kanR	-
C. crescentus	-	EG3469	EG3463	-	EG2973	transduction	Pxyl fzlA; fzlA::gentR; ftsW::halo-ftsW, specR	-
C. crescentus	-	EG3480	EG1557 (ML2159)	pEG1803	-	electroporation	Pxyl fzlAD227K on a high-copy plasmid in a ftsWI**I* [ftsW(F145L,A246T); ftsI(I45V)] background, kanR	-
C. crescentus	-	EG3486	EG865	pEG1803	-	electroporation	Pxyl fzlAD227K on a high-copy plasmid in a WT background, kanR	-
C. crescentus	-	EG3519	EG3052	pEG325	-	electroporation	Pxyl fzlA on a high-copy plasmid in a ftsW::halo-ftsW background, kanR	-
C. crescentus	-	EG3523	EG3469	pEG1827	-	electroporation	xylX::Pxyl fzlA; fzlA::gentR; ftsW::halo-ftsW; zapA:mNG-zapA, specR	-
C. crescentus	-	EG3525	EG3053	pEG325	-	electroporation	Pxyl fzlA on a high copy plasmid in a ftsW::halo-ftsW background, kanR	-
C. crescentus	-	EG3537	EG3052	pEG267	-	electroporation	empty vector control for xylose induction on a high-copy plasmid in a ftsW::halo-ftsW background, kanR	-
C. crescentus	-	EG3598	EG865	pEG1872	-	electroporation	Pxyl fzlAE119K on a high-copy plasmid in a WT background, kanR	-
C. crescentus	-	EG3599	EG1557 (ML2159)	pEG1872	-	electroporation	Pxyl fzlAE119K on a high-copy plasmid in a ftsWI**I* [ftsW(F145L,A246T); ftsI(I45V)] background, kanR	-
C. crescentus	-	EG3617	EG1557 (ML2159)	pEG1908	-	electroporation	fzlA::halo-fzlA in a ftsWI**I* [ftsW(F145L,A246T); ftsI(I45V)] background, markerless	-
C. crescentus	-	EG3619	EG865	pEG1908	-	electroporation	fzlA::halo-fzlA in a WT background, markerless	-
C. crescentus	-	EG3637	EG865	pEG325	-	electroporation	Pxyl fzlA on a high-copy plasmid in a WT background, kanR	-
C. crescentus	-	EG3653	EG865	pEG1877	-	electroporation	PsidA egfp on a low-copy plasmid, WT	-
C. crescentus	-	EG3655	EG1557 (ML2159)	pEG1877	-	electroporation	PsidA egfp on a low-copy plasmid in a ftsWI**I* [ftsW(F145L,A246T); ftsI(I45V)] background, tetR
C. crescentus	-	EG3658	EG1644	pEG1877	-	electroporation	empty vector control for xylose induction from a high-copy plasmid, PsidA egfp on a low-copy plasmid, tetR, kanR
C. crescentus	-	EG3664	EG3637	pEG1877	-	electroporation	Pxyl fzlA a high-copy plasmid, PsidA egfp on a low-copy plasmid, kanR, tetR
C. crescentus	-	EG3666	EG3466	pEG1877	-	electroporation	empty vector control for xylose induction from a high-copy plasmid, PsidA egfp on a low-copy plasmid in a ftsWI**I* [ftsW(F145L,A246T); ftsI(I45V)] background, kanR, tetR
C. crescentus	-	EG3667	EG2170	pEG1877	-	electroporation	PsidA egfp on a low-copy plasmid in a fzlA::ΔfzlA ftsWI**I* [ftsW(F145L,A246T); ftsI(I45V)] background, tetR
C. crescentus	-	EG3672	EG3467	pEG1877	-	electroporation	Pxyl fzlA a high-copy plasmid, PsidA egfp on a low-copy plasmid in a ftsWI**I* [ftsW(F145L,A246T); ftsI(I45V)] background, kanR, tetR
C. crescentus	-	EG3900	EG2996	pEG1877	-	electroporation	PsidA egfp on a low-copy plasmid in an FtsK C-terminal depletion strain [ftsK::ftsK∆aa334-806 and xylX::Pxyl ftsK] in a WT background, kanR, tetR
C. crescentus	-	EG3902	EG3333	pEG1877	-	electroporation	PsidA egfp on a low-copy plasmid in an FtsK depletion strain [xylX::Pxyl ftsK; ftsK::specR] in a ftsW**I* [ftsW(F145L,A246T); ftsI(I45V)] background, gentR, specR, tetR
C. crescentus	-	EG3904	EG3332	pEG1877	-	electroporation	PsidA egfp on a low-copy plasmid in an FtsK depletion strain [xylX::Pxyl ftsK; ftsK::specR] in a WT background, gentR, specR, tetR

### Sheet: Plasmids and E. coli strains
					Insert 1							Insert 2							Vector PCR for HiFi
Plasmid	Description	Reference	Parent	Cloning Strategy	5' restriction site 1	3' restriction site 1	5' oligo name	3' oligo name	5' oligo sequence	3' oligo sequence	template for site 1	5' restriction site 2	3' restriction site 2	5' oligo name 2	3' oligo name 2	5' oligo sequence 2	3' oligo sequence 2	template for site 2	5' oligo name	3' oligo name	5' oligo sequence	3' oligo sequence	template for site 2
pMT617	pXCHYC-4; gentR	Thanbichler et al. Nucleic Acids Res. 2007	-	-	-	-	-	-	-	-	-	-	-	-	-	-	-	-	-	-	-	-	-
pMT667	pCHYC-2; kanR	Thanbichler et al. Nucleic Acids Res. 2007	-	-	-	-	-	-	-	-	-	-	-	-	-	-	-	-	-	-	-	-	-
pMT790	pXTCYC-1; specR	Thanbichler et al. Nucleic Acids Res. 2007	-	-	-	-	-	-	-	-	-	-	-	-	-	-	-	-	-	-	-	-	-
pMT854	pXVENN-2; kanR	Thanbichler et al. Nucleic Acids Res. 2007	-	-								-	-	-	-	-	-	-	-	-	-	-	-
pEG190	pNPTS138 venus	-	pNPTS138	venus was amplified from pMT854 using oEG149 and oEG150, digested with EcoRI and HindIII and ligated into similarly digested pEG222	HindIII	EcoRI	oEG150	oEG149	Ggcgccaagcttatggtgagcaagggcgaggag	gaagctagcgaattccgatcccccaccgcccgatcccccaccgcccgatcccccaccgcccttgtacagctcgtccatgc	pMT854	-	-	-	-	-	-	-	-	-	-	-	-
pEG206	pNPTS138 ftsW upstream-venus-ftsW5'	-	pEG190	ftsW upstream sequence and ftsW 5' coding sequence were amplified with oEG060/oEG159 and oEG160/oEG161 and digested with SpeI/HindIII and EcoRI/MluI respectively. These were sequentially ligated into similarly digested pEG190.	SpeI	HindIII	oEG060	oEG159	ctcactagtgtccttttcaggacgctc	Ccataagctttgggcggagagtcgggtc	gDNA	EcoRI	MluI	oEG160	oEG161	Gatcggaattcatggcctccaacgcgac	Ggagacgcgttggatcaacagcagggc	-	-	-	-	-	-
pEG222	pNPTS138; integrating suicide plasmid for allelic exchange in C. crescentus; kanR	MRK Alley, unpublished	-	-	-	-	-	-	-	-	-	-	-	-	-	-	-	-	-	-	-	-	-
pEG253	pXHaloN-2; integrating plasmid for making N-terminal Halo-tag fusions; kanR		-	halo was amplified using oEG191 and oEG192, digested with NdeI and KpnI and ligated into similarly digested pMT854.	NdeI	KpnI	oEG191	oEG192	gacgaccatatggcagaaatcggtac	cttaaggtaccggcgatcgcgttatcgctctg		-	-	-	-	-	-	-	-	-	-	-	-
pEG267	pBXMCS-2; replicating plasmid for xylose inducible overexpression of genes in C. crescentus; kanR	Thanbichler et al. Nucleic Acids Res. 2007	-	-	-	-	-	-	-	-	-	-	-	-	-	-	-	-	-	-	-	-	-
pEG325	pBXMCS-2 fzlA; replicating plasmid for xylose inducible overexpression of fzlA; kanR	Goley et al. Mol Cell. 2010	-	-	-	-	-	-	-	-	-	-	-	-	-	-	-	-	-	-	-	-	-
pEG341 (pMT621)	pXYFPC-1; integrating plasmid for xylose inducible expression of C-terminal fusions of YFP; specR	Thanbichler et al. Nucleic Acids Res. 2007	-	-	-	-	-	-	-	-	-	-	-	-	-	-	-	-	-	-	-	-	-
pEG342	pXC-1 fzlA; integrating plasmid for xylose inducible expression of fzlA in C. crescentus; specR	-	pXYFPC-1	fzlA was amplified from WT (Cc NA1000) gDNA using oEG233 and oEG234. Both the fzlA PCR and pMT621 plasmid were digested by NdeI and EcoRI and ligated together.	NdeI	EcoRI	oEG233	oEG234	GGCAGCCATATGAGCGTCGAACGTACTC	GAGCTCGAATTCTCAGAAATCGAGATCG	WT gDNA	-	-	-	-	-	-	-	-	-	-	-	-
pEG408	pNPTS138 fzlAupstream-mCherry-fzla; integrating plasmid for replacing fzlA with mChy-fzlA at the native locus by allelic exchange; kanR	Lariviere et al. Mol Micro. 2017	-	-	-	-	-	-	-	-	-	-	-	-	-	-	-	-	-	-	-	-	-
pEG557	pCHYC-4 ftsK; integrating plasmid for natively expressing mChy-ftsK, gentR	Goley, Yeh et al. Mol Micro. 2011	pCHYC-4	-	-	-	-	-	-	-	-	-	-	-	-	-	-	-	-	-	-	-	-
pEG661	pKNT25; kanR	Battesti and Bouveret. Methods. 2012	-	-	-	-	-	-	-	-	-	-	-	-	-	-	-	-	-	-	-	-	-
pEG662	pUT18; ampR	Battesti and Bouveret. Methods. 2012	-	-	-	-	-	-	-	-	-	-	-	-	-	-	-	-	-	-	-	-	-
pEG669	pKT25; kanR	Battesti and Bouveret. Methods. 2012	-	-	-	-	-	-	-	-	-	-	-	-	-	-	-	-	-	-	-	-	-
pEG670	pUT18C; ampR	Battesti and Bouveret. Methods. 2012	-	-	-	-	-	-	-	-	-	-	-	-	-	-	-	-	-	-	-	-	-
pEG957	pKT25 fzlA; T25 fragment fused to the C-terminus of FzlA; kanR	Lariviere et al. Mol Micro. 2017	-	-	-	-	-	-	-	-	-	-	-	-	-	-	-	-	-	-	-	-	-
pEG958	pUT18C fzlA; T18 fragment fused to the C-terminus of FzlA; ampR	Lariviere et al. Mol Micro. 2017	-	-	-	-	-	-	-	-	-	-	-	-	-	-	-	-	-	-	-	-	-
pEG959	pKNT25 fzlA; T25 fragment fused to the N-terminus of FzlA; kanR	Lariviere et al. Mol Micro. 2017	-	-	-	-	-	-	-	-	-	-	-	-	-	-	-	-	-	-	-	-	-
pEG996	pUT18 fzlA; T18 fragment fused to the N-terminus of FzlA; ampR	Lariviere et al. Mol Micro. 2017	-	-	-	-	-	-	-	-	-	-	-	-	-	-	-	-	-	-	-	-	-
pEG1185	pNPTS138 fzlAupstream-fzlANB2-fzlAdownstream; suicide plasmid for replacement of fzlA with fzlANB2; kanR	Lariviere et al. Curr Biol. 2019	-	-	-	-	-	-	-	-	-	-	-	-	-	-	-	-	-	-	-	-	-
pEG1245	pNPTS138 fzlAD227K-fzlA downstream; kanR	Lariviere et al. Curr Biol. 2019	-	-	-	-	-	-	-	-	-	-	-	-	-	-	-	-	-	-	-	-	-
pEG1354	pXmNG-2; integrating plasmid for xylose inducible expression of mNG; kanR	Barrows, Sundarajan et al. J Bacteriol. 2020	-	-	-	-	-	-	-	-	-	-	-	-	-	-	-	-	-	-	-	-	-
pEG1510	pNPTS138; ftsK upstream- ftsK-ftsK downstream; integrating plasmid for allelic exchange of ftsK constructs; kanR	-	pEG222	ftsK upstream- ftsK-ftsK downstream were amplified from WT gDNA using oEG1092 and oEG1093. Both the ftsKUS-ftsK-ftsKDS PCR and pEG222 (pNPTS138) plasmid were digested by HindIII and BamHI and ligated together.	HindIII	BamHI	oEG1092	oEG1093	GATCaagcttCAAAACCGCCTGCACAATGA	gtacGGATCCGCCGACCTACGGTTTACCAA	WT gDNA	-	-	-	-	-	-	-	-	-	-	-	-
pEG1530	pKT25 ftsK ; T25 fragment fused to the C-terminus of FtsK; kanR	-	pEG669	ftsK was amplified from WT (Cc NA1000) gDNA using oEG1081 and oEG1082. Both the ftsK PCR and pEG669 (pKT25) plasmid were digested by XbaI and EcoRI and ligated together.	XbaI	EcoRI	oEG1081	oEG1082	gtactctagaa ATGAGTTCGGAGACTTTCATGGCG	gtacgaattcCTAGAGCGGCGGCGGCG	WT gDNA	-	-	-	-	-	-	-	-	-	-	-	-
pEG1531	pUT18C ftsK; T18 fragment fused to the C-terminus of FtsK; ampR	-	pEG670	ftsK was amplified from WT (Cc NA1000) gDNA using oEG1081 and oEG1082. Both the ftsK PCR and pEG670 (pUT18C) plasmid were digested by XbaI and EcoRI and ligated together.	XbaI	EcoRI	oEG1081	oEG1082	gtactctagaa ATGAGTTCGGAGACTTTCATGGCG	gtacgaattcCTAGAGCGGCGGCGGCG	WT gDNA	-	-	-	-	-	-	-	-	-	-	-	-
pEG1558	pKNT25 ftsK; T25 fragment fused to the N-terminus of FtsK; kanR	-	pEG661	ftsK was amplified from pEG1531 using oEG1083 and oEG1084. Both the ftsK PCR and pEG661 (pKNT25) plasmid were digested by HindIII and EcoRI and ligated together.	HindIII	EcoRI	oEG1083	oEG1084	gactaagcttaATGAGTTCGGAGACTTTCATGGCG	gactgaattcttGAGCGGCGGCGGCGG	pEG1531	-	-	-	-	-	-	-	-	-	-	-	-
pEG1560	pUT18 ftsK; T18 fragment fused to the N-terminus of FtsK; ampR	-	pEG662	ftsK was amplified from pEG1531 gDNA using oEG1083 and oEG1084. Both the ftsK PCR and pEG662 (pUT18) plasmid were digested by HindIII and EcoRI and ligated together.	HindIII	EcoRI	oEG1083	oEG1084	gactaagcttaATGAGTTCGGAGACTTTCATGGCG	gactgaattcttGAGCGGCGGCGGCGG	pEG1531	-	-	-	-	-	-	-	-	-	-	-	-
pEG1573	pUT18C ftsK334-825; T18 fragment fused to the C-terminus of the FtsK C-domain; ampR	-	pEG670	ftsK C-domain was amplified from pEG1531 using oEG1180 and oEG1131. Both the ftsK C-domain PCR and pEG670 (pUT18C) plasmid were digested by XbaI and EcoRI and ligated together.	XbaI	EcoRI	oEG1180	oEG1131	GTACTCTAGAA ATGCTGGCCAAGTCCAAG	GTACGAATTCCTAGAGCGGCGGCGG	pEG1531	-	-	-	-	-	-	-	-	-	-	-	-
pEG1574	pKNT25 ftsK1-333; T25 fragment fused to the N-terminus of the FtsK N-domain; kanR	-	pEG661	ftsK N-domain was amplified from pEG1531 using oEG1083 and oEG1179. Both the ftsK N-domain PCR and pEG661 (pKNT25) plasmid were digested by HindIII and EcoRI and ligated together.	HindIII	EcoRI	oEG1083	oEG1179	gactaagcttaATGAGTTCGGAGACTTTCATGGCG	gactgaattctt GGCCAGTTCGGGCAGCTG	pEG1531	-	-	-	-	-	-	-	-	-	-	-	-
pEG1575	pUT18 ftsK1-333; T18 fragment fused to the N-terminus of the FtsK N-domain; ampR	-	pEG662	ftsK N-domain was amplified from pEG1531 using oEG1083 and oEG1179. Both the ftsK N-domain PCR and pEG662 (pUT18) plasmid were digested by HindIII and EcoRI and ligated together.	HindIII	EcoRI	oEG1083	oEG1179	gactaagcttaATGAGTTCGGAGACTTTCATGGCG	gactgaattctt GGCCAGTTCGGGCAGCTG	pEG1531	-	-	-	-	-	-	-	-	-	-	-	-
pEG1576	pKT25 ftsK1-333; T25 fragment fused to the C-terminus of the FtsK N-domain; kanR	-	pEG669	ftsK N-domain was amplified from pEG1531 using oEG1130 and oEG1178. Both the ftsK N-domain PCR and pEG669 (pKT25) plasmid were digested by XbaI and EcoRI and ligated together.	XbaI	EcoRI	oEG1130	oEG1178	GTACTCTAGAAATGAGTTCGGAGACTTTCATGG	gatc gaattcCTA GGCCAGTTCGGGCAGCTG	pEG1531	-	-	-	-	-	-	-	-	-	-	-	-
pEG1577	pUT18C ftsK1-333; T18 fragment fused to the C-terminus of the FtsK N-domain; ampR	-	pEG670	ftsK N-domain was amplified from pEG1531 using oEG1130 and oEG1178. Both the ftsK N-domain PCR and pEG670 (pUT18C) plasmid were digested by XbaI and EcoRI and ligated together.	XbaI	EcoRI	oEG1130	oEG1178	GTACTCTAGAAATGAGTTCGGAGACTTTCATGG	gatc gaattcCTA GGCCAGTTCGGGCAGCTG	pEG1531	-	-	-	-	-	-	-	-	-	-	-	-
pEG1578	pKNT25 ftsK334-825; T25 fragment fused to the N-terminus of the FtsK C-domain; kanR	-	pEG661	ftsK C-domain was amplified from pEG1531 using oEG1181 and oEG1084. Both the ftsK C-domain PCR and pEG661 (pKNT25) plasmid were digested by HindIII and EcoRI and ligated together.	HindIII	EcoRI	oEG1181	oEG1084	gactaagctta ATGCTGGCCAAGTCCAAG	gactgaattcttGAGCGGCGGCGGCGG	pEG1531	-	-	-	-	-	-	-	-	-	-	-	-
pEG1579	pUT18 ftsK334-825; T18 fragment fused to the N-terminus of the FtsK C-domain; ampR	-	pEG662	ftsK C-domain was amplified from pEG1531 using oEG1181 and oEG1084. Both the ftsK C-domain PCR and pEG662 (pUT18) plasmid were digested by HindIII and EcoRI and ligated together.	HindIII	EcoRI	oEG1181	oEG1084	gactaagctta ATGCTGGCCAAGTCCAAG	gactgaattcttGAGCGGCGGCGGCGG	pEG1531	-	-	-	-	-	-	-	-	-	-	-	-
pEG1597	pKNT25 fzlAD227K; T25 fragment fused to the N-terminus of the FzlAD227K; kanR	-	pEG661	fzlAD227K was amplified from pEG1245 using oEG437 and oEG1204. Both the fzlAD227K PCR and pEG661 (pKNT25) plasmid were digested by HindIII and SacI and ligated together.	HindIII	SacI	oEG437	oEG1204	gactAagcttgatgagcgtcgaacgtac	GATCgaattctcagaaCTTgagatcgtcata	pEG1245	-	-	-	-	-	-	-	-	-	-	-	-
pEG1598	pUT18 fzlAD227K; T18 fragment fused to the C-terminus of FzlAD227K; ampR	-	pEG662	fzlAD227K was amplified from pEG1245 using oEG437 and oEG1204. Both the fzlAD227K PCR and pEG662 (pUT18) plasmid were digested by HindIII and SacI and ligated together.	HindIII	SacI	oEG437	oEG1204	gactAagcttgatgagcgtcgaacgtac	GATCgaattctcagaaCTTgagatcgtcata	pEG1245	-	-	-	-	-	-	-	-	-	-	-	-
pEG1610	pKT25 fzlAD227K; T25 fragment fused to the C-terminus of FzlAD227K; kanR	-	pEG669	fzlAD227K was amplified from pEG1245 using oEG439 and oEG1197. Both the fzlAD227K PCR and pEG669 (pKT25) plasmid were digested by XbaI and EcoRI and ligated together.	XbaI	KpnI	oEG439	oEG1197	gactTctagagatgagcgtcgaacgtac	gactGagctcgggaaCTTgagatcgtc	pEG1245	-	-	-	-	-	-	-	-	-	-	-	-
pEG1623	pNPTS138 fzlAC-term; integrating plasmid of an intermediate step in cloning. Contains a fzlA C-terminal tail mutant; kanR	-	pEG222	fzlAC-term was amplified from WT gDNA using oEG437 and oEG510. Both the FzlAC-term PCR and pEG222 (pNPTS138) plasmid were digested by HindIII and EcoRI and ligated together.	HindIII	EcoRI	oEG437	oEG510	gactAagcttgatgagcgtcgaacgtac	GATCgaattctcagaaatcgagatcgtcGGCgtgcgc	WT gDNA	-	-	-	-	-	-	-	-	-	-	-	-
pEG1624	pNPTS138 fzlAC-term-fzlA downstream; integrating plasmid for allelic exchange to a C-terminal tail mutant of fzlA with a repeat of the last ~110 bp of fzlA immediately downstream of the end of fzlA. This additional repeat is to ensure no disruption of the gene nested within the end of fzlA; kanR	-	pEG1623	fzlA downstream was amplified from WT gDNA using oEG1227 and oEG240. Both the fzlA downstream PCR and pEG1623 plasmid were digested by EcoRI and NheI and ligated together.	EcoRI	NheI	oEG1227	oEG240	GATCgaattcTGGAAGGACTTCCAGG	GTACTGCTAGCACGTCGAGGCACGCG	WT gDNA	-	-	-	-	-	-	-	-	-	-	-	-
pEG1627	pNPTS138 fzlA upstream-fzlAC-term-fzlA downstream; integrating plasmid for allelic exchange to a C-terminal tail mutant of fzlA with a repeat of the last ~110 bp of fzlA immediately downstream of the end of fzlA. This additional repeat is to ensure no disruption of the gene nested within the end of fzlA; kanR	-	pEG1624	fzlA upstream was amplified from WT gDNA using oEG424 and oEG238. Both the fzlA upstream PCR and pEG1624 plasmid were digested by HindIII and EcoRI and ligated together.	HindIII	EcoRI	oEG424	oEG238	gactAAGCTTcgagcttacggcgtgcgcg	GTCATAGAATTCAGTACGTTCGACGCTC	WT gDNA	-	-	-	-	-	-	-	-	-	-	-	-
pEG1641	pNPTS138 fzlA upstream-gentR-fzlA downstream; integrating plasmid for allelic exchange replacement of fzlA with gentR, while keeping the first six amino acids and last 18bp of fzlA. This includes a repeat of the last ~110 bp of fzlA immediately downstream of the end of fzlA. This additional repeat is to ensure no disruption of the gene nested within the end of fzlA; kanR	-	pEG1627	gentR was amplified from pEG557 using oEG1003 and oEG1004. Both the gentR PCR and pEG1627 plasmid were digested by EcoRI and ligated together. gentR directionality was confirmed by sequencing.	EcoRI	EcoRI	oEG1003	oEG1004	gatc gaattc atgttacgcagcagcaac	gatc gaattc ttaggtggcggtacttg	pEG557	-	-	-	-	-	-	-	-	-	-	-	-
pEG1674	pNPTS138 ftsW upstream-halo-ftsW5'	-	pEG206	halo was amplified from pEG253 with oEG1283 and oEG1284; pEG206 was digested with HindIII and CspCI to remove venus; the two fragments were assembled using NEBuilder® HiFi DNA Assembly Master Mix.	HindIII (HiFi)	CspCI (HiFi)	oEG1283	oEG1284	cgacccgactctccgcccaaatggcagaaatcggtactgg	ccaccgcccgatcccccaccgccggaaatctcgagcgtc	pEG253	-	-	-	-	-	-	-	-	-	-	-	-
pEG1755	pX-4 ftsK; integrating plasmid to induce expression of ftsK from the xylX locus; gentR	-	pMT617	ftsK was amplified from pEG1510 using oEG1403 and oEG1404. Both the ftsK PCR and pMT617 (pXCHYC-4) plasmid were digested by NdeI and NheI and ligated together.	NdeI	NheI	oEG1403	oEG1404	gagttttggggagacgaccataTGAGTTCGGAGACTTTCATGGCGCG	gtggatcccccgggctgcagCTAGAGCGGCGGCGG	pEG1510	-	-	-	-	-	-	-	-	-	-	-	-
pEG1756	pNPTS138 ftsK upstream- specR-ftsK downstream; integrating plasmid for replacing ftsK with a specR cassette; kanR	-	pEG1510	specR was amplified from pMT790. pEG1510 was amplified using oEG1407 and oEG1408. The construct was assembled from the specR and vector PCRs through a reaction using NEBuilder® HiFi DNA Assembly Master Mix.	N/A (HiFi)	N/A (HiFi)	oEG1405	oEG1406	ggttgagttcggagactttcatgagggaagcggtgatc	gcctagagcggcggcggcggctagatgccgactaccttg	pMT790	-	-	-	-	-	-	-	oEG1407	oEG1408	ccgccgccgccgctctag	gaaagtctccgaactcaaccgtcgtctctttgg	pEG1510
pEG1803	pBXMCS-2 fzlAD227K; replicating plasmid for xylose inducible overexpression of fzlAD227K; kanR	-	pEG267	fzlAD227K was amplified from pEG1245 using oEG1489 and oEG1490. pEG267 was digested NdeI and assembled with the fzlAD227K PCR using NEBuilder® HiFi DNA Assembly Master Mix.	NdeI (HiFi)	NdeI (HiFi)	oEG1489	oEG1490	gagttttggggagacgaccatatgagcgtcgaacgtactcttcatcatttc	aagagtacgttcgacgctcaagaggcttgcgggaggcg	pEG1245	-	-	-	-	-	-	-	-	-	-	-	-
pEG1804	pmNGC-2; integrating plasmid for making natively tagged mNeongreen fusions at the C-terminus; kanR	-	pMT667	mNeongreen was amplified from pEG1354. pEG667 was amplified using oEG1491 and oEG1492. pEG667 was digested NcoI and NheI and assembled with the mNeongreen PCR using NEBuilder® HiFi DNA Assembly Master Mix.	NcoI (HiFi)	NheI (HiFi)	oEG1491	oEG1492	acgcgtcaccggtcggccaccatggtgagcaagggcgaag	gtggatcccccgggctgcagttacttatacagttcatccatgccc	pEG1354	-	-	-	-	-	-	-	-	-	-	-	-
pEG1827	pmNGC-2 zapA; integrating plasmid for making natively expressing zapA-mNG; kanR	-	pEG1804	zapA was amplified from WT (Cc NA1000) gDNA using oEG1498 and oEG1503. pEG1804 was digested by EcoRI and assembled with the zapA PCR using NEBuilder® HiFi DNA Assembly Master Mix.	EcoRI (HiFi)	EcoRI (HiFi)	oEG1498	oEG1503	taagatctcgagctccggagttggcggctgcggcgacg	CCGGTGACGCGTAACGTTCGACTCAGTCGCGAGCTTCTCGATCCG	WT gDNA	-	-	-	-	-	-	-	-	-	-	-	-
pEG1872	pBXMCS-2 fzlANB2; replicating plasmid for xylose inducible overexpression of fzlANB2; kanR	-	pEG267	fzlANB2 was amplified from pEG1185 using oEG1489 and oEG1490. pEG267 was digested NdeI and assembled with the fzlANB2 PCR using NEBuilder® HiFi DNA Assembly Master Mix.	NdeI (HiFi)	NdeI (HiFi)	oEG1489	oEG1490	gagttttggggagacgaccatatgagcgtcgaacgtactcttcatcatttc	aagagtacgttcgacgctcaagaggcttgcgggaggcg	pEG1185	-	-	-	-	-	-	-	-	-	-	-	-
pEG1877	pMR20-based promoterless destination vector (tetR, chlorR); low copy plasmid with PsidA-eGFP, DNA damage sensing construct; tetR	Modell et al. Genes Dev. 2011	-	-	-	-	-	-	-	-	-	-	-	-	-	-	-	-	-	-	-	-	-
pEG1908	pNPTS138 fzlAupstream-halo-fzla; integrating plasmid for replacing fzlA with halo-fzlA at the native locus by allelic exchange; kanR	-	pEG408	halo was amplified from pEG253 using oEG1554 and oEG192. Both the halo PCR and pEG408 plasmid were digested by HindIII and KpnI and ligated together.	HindIII	KpnI	oEG1554	oEG192	gatcAAGCTTatggcagaaatcggtac	cttaaggtaccggcgatcgcgttatcgctctg	pEG253	-	-	-	-	-	-	-	-	-	-	-	-
E. coli Strain	Genotype
NEB Turbo	F' proA B lacIq ∆lacZM15 / fhuA2 ∆(lac-proAB) glnV galK16 galE15 R(zgb-210::Tn10)TetS endA1 thi-1 ∆(hsd
BTH101	F-, cya-99, araD139, galE15, galK16, rpsL1 (Str r), hsdR2, mcrA1, mcrB1
